# Functional metabolomics of the human scalp: A metabolic niche for *Staphylococcus epidermidis*

**DOI:** 10.1101/2023.03.26.532286

**Authors:** Louis-Félix Nothias, Robin Schmid, Allison Garlet, Hunter Cameron, Sabrina Leoty-Okombi, Valérie André-Frei, Regine Fuchs, Pieter C. Dorrestein, Philipp Ternes

**Affiliations:** Collaborative Mass Spectrometry Innovation Center, University of California San Diego, La Jolla, CA 92093, USA; Skaggs School of Pharmacy and Pharmaceutical Sciences, University of California San Diego, La Jolla CA 92093, USA; Institute of Organic Chemistry and Biochemistry of the Czech Academy of Sciences, Prague, 160 00, Czech Republic; BASF Corporation, Tarrytown NY 10591, USA; BASF Corporation, Research Triangle Park NC 27709, USA; BASF Beauty Care Solutions France S.A.S, 69366 Lyon Cedex 07, France; BASF Metabolome Solutions GmbH, 10589 Berlin, Germany

## Abstract

Although metabolomics data acquisition and analysis technologies have become increasingly sophisticated over the past 5–10 years, deciphering a metabolite’s function from a description of its structure and its abundance in a given experimental setting is still a major scientific and intellectual challenge. To point out ways to address this ‘data to knowledge’ challenge, we developed a functional metabolomics strategy that combines state-of-the-art data analysis tools and applied it to a human scalp metabolomics dataset: Skin swabs from healthy volunteers with normal or oily scalp (Sebumeter score 60–120, n = 33; Sebumeter score > 120, n = 41) were analyzed by LC-MS/MS, yielding four metabolomics datasets for RP18 or HILIC separation in ESI+ or ESI− ionization mode. Following our data analysis strategy, we were able to obtain increasingly comprehensive structural and functional annotations, by applying the GNPS (Wang *et al*., Nat. Biotechnol. 2016), SIRIUS (Dührkop *et al*. Nat. Methods 2019), and MicrobeMASST (Zuffa *et al*., bioRxiv 2023) tools. We finally combined the metabolomics data with a corresponding metagenomic sequencing dataset using MMvec (Morton et al., Nat. Methods 2019), gaining insights into the metabolic niche of one of the most prominent microbes on the human skin, *Staphylococcus epidermidis*.

**IMPORTANCE:** Systems biology research on host-associated microbiota focuses on two fundamental questions: Which microbes are present and how do they interact with each other, their host, and the broader host environment? Metagenomics provides us with a direct answer to the first part of the question: it unveils the microbial inhabitants, e.g., on our skin, and can provide insight into their functional potential. Yet, it falls short in revealing their active role. Metabolomics shows us the chemical composition of the environment in which microbes thrive and the transformation products they produce. In particular, untargeted metabolomics has the potential to observe a diverse set of metabolites and is thus an ideal complement to metagenomics. However, this potential often remains underexplored due to the low annotation rates in MS-based metabolomics and the necessity for multiple experimental chromatographic and mass spectrometric conditions. Beyond detection, prospecting metabolites’ functional role in the host/microbiome metabolome requires identifying the biological processes and entities involved in their production and biotransformations. In the present study of the human scalp, we developed a strategy to achieve comprehensive structural and functional annotation of the metabolites in the human scalp environment, thus diving one step deeper into the interpretation of ‘omics’ data. Leveraging a collection of openly accessible software tools and integrating microbiome data as a source of functional metabolite annotations, we finally identified the specific metabolic niche of *Staphylococcus epidermidis*, one of the key players of the human skin microbiome.
