## Supplementary material for "Functional metabolomics of the human scalp: A metabolic niche for *Staphylococcus epidermidis*": Sample Metadata

### Sheet: Sample Metadata
Sample_Identifier	SampleCollectionDateandTime	Metabolomics_Data	Metagenomics_Data	ATTRIBUTE_SampleType	ATTRIBUTE_SampleTypeSub1	UBERONBodyPartName	NCBITaxonomy	Country	HumanPopulationDensity	SubjectIdentifierAsRecorded	ATTRIBUTE_Study_Group	ATTRIBUTE_BiologicalSex	ATTRIBUTE_Ethnic_Group	HealthStatus	AgeInYears	Sebumeter_Score	Skicon_Score
EMR_04_1_JG	AUG-2018	yes	yes	human	skin_swab	skin of scalp	9606|Homo sapiens	United States of America	Urban	1	Oily Scalp	female	Hispanic	healthy	35	143.4	72.5556
EMR_04_3_MX	AUG-2018	yes	yes	human	skin_swab	skin of scalp	9606|Homo sapiens	United States of America	Urban	3	Normal Scalp	female	Hispanic	healthy	30	57.2	147.778
EMR_04_5_NV	AUG-2018	yes	no	human	skin_swab	skin of scalp	9606|Homo sapiens	United States of America	Urban	5	Oily Scalp	female	Hispanic	healthy	23	137.8	65.2222
EMR_04_7_NMC	AUG-2018	yes	yes	human	skin_swab	skin of scalp	9606|Homo sapiens	United States of America	Urban	7	Oily Scalp	female	Hispanic	healthy	38	169.4	250.727
EMR_04_8_MC	AUG-2018	yes	yes	human	skin_swab	skin of scalp	9606|Homo sapiens	United States of America	Urban	8	Oily Scalp	female	Hispanic	healthy	40	197.2	56
EMR_04_9_DC	AUG-2018	yes	yes	human	skin_swab	skin of scalp	9606|Homo sapiens	United States of America	Urban	9	Oily Scalp	female	Caucasian	healthy	52	135.6	79.7778
EMR_04_10_MD	AUG-2018	yes	yes	human	skin_swab	skin of scalp	9606|Homo sapiens	United States of America	Urban	10	Normal Scalp	female	Hispanic	healthy	31	116.4	24.2
EMR_04_11_AT	AUG-2018	yes	yes	human	skin_swab	skin of scalp	9606|Homo sapiens	United States of America	Urban	11	Oily Scalp	female	Hispanic	healthy	29	142.2	103.444
EMR_04_12_JG	AUG-2018	yes	no	human	skin_swab	skin of scalp	9606|Homo sapiens	United States of America	Urban	12	Oily Scalp	male	Caucasian	healthy	65	150	69.6667
EMR_04_13_KB	AUG-2018	yes	yes	human	skin_swab	skin of scalp	9606|Homo sapiens	United States of America	Urban	13	Oily Scalp	female	Caucasian	healthy	58	184	92.2727
EMR_04_14_QN	AUG-2018	yes	no	human	skin_swab	skin of scalp	9606|Homo sapiens	United States of America	Urban	14	Oily Scalp	female	Other	healthy	27	196	40.8889
EMR_04_15_DB	AUG-2018	yes	yes	human	skin_swab	skin of scalp	9606|Homo sapiens	United States of America	Urban	15	Oily Scalp	female	African American	healthy	32	229.4	71.5556
EMR_04_16_MI	AUG-2018	yes	no	human	skin_swab	skin of scalp	9606|Homo sapiens	United States of America	Urban	16	Oily Scalp	male	Caucasian	healthy	62	132	355.222
EMR_04_17_BS	AUG-2018	yes	yes	human	skin_swab	skin of scalp	9606|Homo sapiens	United States of America	Urban	17	Normal Scalp	female	Caucasian	healthy	65	67.8	47.5833
EMR_04_19_BK	AUG-2018	yes	yes	human	skin_swab	skin of scalp	9606|Homo sapiens	United States of America	Urban	19	Normal Scalp	female	Caucasian	healthy	61	64.8	162
EMR_04_20_JP	AUG-2018	yes	yes	human	skin_swab	skin of scalp	9606|Homo sapiens	United States of America	Urban	20	Oily Scalp	female	Other	healthy	50	198.6	94
EMR_04_21_DM	AUG-2018	yes	yes	human	skin_swab	skin of scalp	9606|Homo sapiens	United States of America	Urban	21	Oily Scalp	male	Caucasian	healthy	66	196.4	86.8889
EMR_04_22_RS	AUG-2018	yes	yes	human	skin_swab	skin of scalp	9606|Homo sapiens	United States of America	Urban	22	Oily Scalp	male	African American	healthy	51	149	217.4
EMR_04_23_JB	AUG-2018	yes	yes	human	skin_swab	skin of scalp	9606|Homo sapiens	United States of America	Urban	23	Oily Scalp	female	Caucasian	healthy	27	213.6	133.556
EMR_04_24_DK	AUG-2018	yes	yes	human	skin_swab	skin of scalp	9606|Homo sapiens	United States of America	Urban	24	Oily Scalp	male	Caucasian	healthy	64	125.8	199
EMR_04_26_NF	AUG-2018	yes	no	human	skin_swab	skin of scalp	9606|Homo sapiens	United States of America	Urban	26	Oily Scalp	female	Hispanic	healthy	19	138.8	124
EMR_04_29_LK	AUG-2018	yes	no	human	skin_swab	skin of scalp	9606|Homo sapiens	United States of America	Urban	29	Oily Scalp	female	Caucasian	healthy	62	149.2	118.667
EMR_04_32_GS	AUG-2018	yes	yes	human	skin_swab	skin of scalp	9606|Homo sapiens	United States of America	Urban	32	Normal Scalp	male	Other	healthy	58	114	77.1111
EMR_04_33_CG	AUG-2018	yes	yes	human	skin_swab	skin of scalp	9606|Homo sapiens	United States of America	Urban	33	Normal Scalp	female	African American	healthy	55	76.6	99.1111
EMR_04_34_NG	AUG-2018	yes	yes	human	skin_swab	skin of scalp	9606|Homo sapiens	United States of America	Urban	34	Oily Scalp	male	African American	healthy	20	179.6	224.333
EMR_04_35_RB	AUG-2018	yes	yes	human	skin_swab	skin of scalp	9606|Homo sapiens	United States of America	Urban	35	Normal Scalp	female	Caucasian	healthy	34	89.4	23.5556
EMR_04_37_CM	AUG-2018	yes	yes	human	skin_swab	skin of scalp	9606|Homo sapiens	United States of America	Urban	37	Oily Scalp	female	Other	healthy	49	205.4	45.4
EMR_04_38_GC	AUG-2018	yes	yes	human	skin_swab	skin of scalp	9606|Homo sapiens	United States of America	Urban	38	Normal Scalp	female	Caucasian	healthy	65	118.6	78.8889
EMR_04_39_NP	AUG-2018	yes	yes	human	skin_swab	skin of scalp	9606|Homo sapiens	United States of America	Urban	39	Oily Scalp	female	African American	healthy	37	207.4	83.3636
EMR_04_41_AC	AUG-2018	yes	no	human	skin_swab	skin of scalp	9606|Homo sapiens	United States of America	Urban	41	Oily Scalp	female	Hispanic	healthy	48	123	60
EMR_04_42_DD	AUG-2018	yes	no	human	skin_swab	skin of scalp	9606|Homo sapiens	United States of America	Urban	42	Oily Scalp	female	African American	healthy	36	167.167	32.8889
EMR_04_43_KA	AUG-2018	yes	no	human	skin_swab	skin of scalp	9606|Homo sapiens	United States of America	Urban	43	Oily Scalp	female	Caucasian	healthy	35	122.8	41.7778
EMR_04_44_DTA	AUG-2018	yes	yes	human	skin_swab	skin of scalp	9606|Homo sapiens	United States of America	Urban	44	Oily Scalp	female	Caucasian	healthy	50	122.8	77.7
EMR_04_45_VC	AUG-2018	yes	yes	human	skin_swab	skin of scalp	9606|Homo sapiens	United States of America	Urban	45	Oily Scalp	female	African American	healthy	29	157.4	118
EMR_04_46_AB	AUG-2018	yes	yes	human	skin_swab	skin of scalp	9606|Homo sapiens	United States of America	Urban	46	Normal Scalp	female	Caucasian	healthy	45	59.4	87.9091
EMR_04_47_JM	AUG-2018	yes	yes	human	skin_swab	skin of scalp	9606|Homo sapiens	United States of America	Urban	47	Normal Scalp	female	Hispanic	healthy	30	99	130.3
EMR_04_48_LD	AUG-2018	yes	yes	human	skin_swab	skin of scalp	9606|Homo sapiens	United States of America	Urban	48	Normal Scalp	female	Caucasian	healthy	57	117.4	161.667
EMR_04_50_RJ	AUG-2018	yes	yes	human	skin_swab	skin of scalp	9606|Homo sapiens	United States of America	Urban	50	Normal Scalp	female	African American	healthy	64	67.4	83.3
EMR_04_51_JR	AUG-2018	yes	no	human	skin_swab	skin of scalp	9606|Homo sapiens	United States of America	Urban	51	Oily Scalp	female	Hispanic	healthy	42	227.8	209.444
EMR_04_52_JC	AUG-2018	yes	yes	human	skin_swab	skin of scalp	9606|Homo sapiens	United States of America	Urban	52	Oily Scalp	male	Hispanic	healthy	54	138.6	131.111
EMR_04_53_AP	AUG-2018	yes	no	human	skin_swab	skin of scalp	9606|Homo sapiens	United States of America	Urban	53	Oily Scalp	female	Caucasian	healthy	52	150.6	120.333
EMR_04_54_DD	AUG-2018	yes	no	human	skin_swab	skin of scalp	9606|Homo sapiens	United States of America	Urban	54	Oily Scalp	female	Caucasian	healthy	35	192.6	43.3333
EMR_04_55_TC	AUG-2018	yes	yes	human	skin_swab	skin of scalp	9606|Homo sapiens	United States of America	Urban	55	Normal Scalp	female	Caucasian	healthy	24	119	36.5556
EMR_04_56_AI	AUG-2018	yes	yes	human	skin_swab	skin of scalp	9606|Homo sapiens	United States of America	Urban	56	Oily Scalp	female	Caucasian	healthy	25	196.6	77
EMR_04_57_NF	AUG-2018	yes	yes	human	skin_swab	skin of scalp	9606|Homo sapiens	United States of America	Urban	57	Normal Scalp	male	African American	healthy	53	86.2	70.4444
EMR_04_60_TC	AUG-2018	yes	yes	human	skin_swab	skin of scalp	9606|Homo sapiens	United States of America	Urban	60	Oily Scalp	female	Caucasian	healthy	61	135.6	54.7
EMR_04_61_BJ	AUG-2018	yes	yes	human	skin_swab	skin of scalp	9606|Homo sapiens	United States of America	Urban	61	Oily Scalp	female	African American	healthy	36	246.6	131.444
EMR_04_62_JC	AUG-2018	yes	yes	human	skin_swab	skin of scalp	9606|Homo sapiens	United States of America	Urban	62	Normal Scalp	female	Caucasian	healthy	51	113.6	125.9
EMR_04_64_MA	AUG-2018	yes	no	human	skin_swab	skin of scalp	9606|Homo sapiens	United States of America	Urban	64	Oily Scalp	female	Hispanic	healthy	54	169.4	86.5556
EMR_04_66_HP	AUG-2018	yes	no	human	skin_swab	skin of scalp	9606|Homo sapiens	United States of America	Urban	66	Oily Scalp	male	Caucasian	healthy	60	164.2	118.111
EMR_04_67_DN	AUG-2018	yes	yes	human	skin_swab	skin of scalp	9606|Homo sapiens	United States of America	Urban	67	Oily Scalp	male	African American	healthy	52	125.4	131.7
EMR_04_68_VG	AUG-2018	yes	yes	human	skin_swab	skin of scalp	9606|Homo sapiens	United States of America	Urban	68	Oily Scalp	male	Caucasian	healthy	66	189.4	194.667
EMR_04_69_DC	AUG-2018	yes	yes	human	skin_swab	skin of scalp	9606|Homo sapiens	United States of America	Urban	69	Oily Scalp	male	Caucasian	healthy	47	156.4	77.5556
EMR_04_70_WC	AUG-2018	yes	yes	human	skin_swab	skin of scalp	9606|Homo sapiens	United States of America	Urban	70	Oily Scalp	female	Caucasian	healthy	46	168.8	53.4
EMR_04_72_RB	AUG-2018	yes	yes	human	skin_swab	skin of scalp	9606|Homo sapiens	United States of America	Urban	72	Oily Scalp	male	Caucasian	healthy	49	156.4	141.333
EMR_04_73_AC	AUG-2018	yes	yes	human	skin_swab	skin of scalp	9606|Homo sapiens	United States of America	Urban	73	Normal Scalp	female	African American	healthy	62	47.2	119.5
EMR_04_75_DM	AUG-2018	yes	yes	human	skin_swab	skin of scalp	9606|Homo sapiens	United States of America	Urban	75	Oily Scalp	female	Caucasian	healthy	52	137.6	81.4444
EMR_04_76_RR	AUG-2018	yes	yes	human	skin_swab	skin of scalp	9606|Homo sapiens	United States of America	Urban	76	Normal Scalp	female	Caucasian	healthy	48	86.8	188.1
EMR_04_N-2_JT	AUG-2018	yes	no	human	skin_swab	skin of scalp	9606|Homo sapiens	United States of America	Urban	N-2	Normal Scalp	female	Caucasian	healthy	58	61.8	65
EMR_04_N-4_EV	AUG-2018	yes	yes	human	skin_swab	skin of scalp	9606|Homo sapiens	United States of America	Urban	N-4	Normal Scalp	female	Caucasian	healthy	42	95.2	63.0909
EMR_04_N-5_CA	AUG-2018	yes	yes	human	skin_swab	skin of scalp	9606|Homo sapiens	United States of America	Urban	N-5	Normal Scalp	female	Caucasian	healthy	50	68.6	60.6
EMR_04_N-8_PC	AUG-2018	yes	yes	human	skin_swab	skin of scalp	9606|Homo sapiens	United States of America	Urban	N-8	Normal Scalp	female	Caucasian	healthy	43	76.8	95.4444
EMR_04_N-10_LH	AUG-2018	yes	no	human	skin_swab	skin of scalp	9606|Homo sapiens	United States of America	Urban	N-10	Normal Scalp	female	Caucasian	healthy	56	94	172.889
EMR_04_N-11_PW	AUG-2018	yes	yes	human	skin_swab	skin of scalp	9606|Homo sapiens	United States of America	Urban	N-11	Normal Scalp	female	Caucasian	healthy	52	79.6	66.1111
EMR_04_N-13_LB	AUG-2018	yes	yes	human	skin_swab	skin of scalp	9606|Homo sapiens	United States of America	Urban	N-13	Normal Scalp	female	Caucasian	healthy	62	49	48.2222
EMR_04_N-16_PP	AUG-2018	yes	yes	human	skin_swab	skin of scalp	9606|Homo sapiens	United States of America	Urban	N-16	Normal Scalp	female	Caucasian	healthy	29	74.4	52.3636
EMR_04_N-18_JG	AUG-2018	yes	yes	human	skin_swab	skin of scalp	9606|Homo sapiens	United States of America	Urban	N-18	Normal Scalp	female	Hispanic	healthy	50	65	83.1111
EMR_04_N-19_RC	AUG-2018	yes	yes	human	skin_swab	skin of scalp	9606|Homo sapiens	United States of America	Urban	N-19	Normal Scalp	female	Caucasian	healthy	58	56.4	100.444
EMR_04_N-20_NC	AUG-2018	yes	no	human	skin_swab	skin of scalp	9606|Homo sapiens	United States of America	Urban	N-20	Normal Scalp	female	Caucasian	healthy	34	107.8	59.8182
EMR_04_N-21_AG	AUG-2018	yes	yes	human	skin_swab	skin of scalp	9606|Homo sapiens	United States of America	Urban	N-21	Normal Scalp	female	Caucasian	healthy	34	103	74.125
EMR_04_N-22_RD	AUG-2018	yes	no	human	skin_swab	skin of scalp	9606|Homo sapiens	United States of America	Urban	N-22	Normal Scalp	female	Caucasian	healthy	44	73.4	100.222
EMR_04_N-27_PA	AUG-2018	yes	no	human	skin_swab	skin of scalp	9606|Homo sapiens	United States of America	Urban	N-27	Normal Scalp	female	Caucasian	healthy	48	95.6	85.7778
EMR_04_N-29_BP	AUG-2018	yes	yes	human	skin_swab	skin of scalp	9606|Homo sapiens	United States of America	Urban	N-29	Normal Scalp	female	Caucasian	healthy	61	85.2	88.1111
EMR_04_N-31_JG	AUG-2018	yes	yes	human	skin_swab	skin of scalp	9606|Homo sapiens	United States of America	Urban	N-31	Normal Scalp	female	Caucasian	healthy	50	80.2	24.75

### Sheet: Legend
Sample_Identifier	Sample identifier used in metabolomics and metagenomics datasets
SampleCollectionDateandTime	Month and year when the sample was taken
Metabolomics_Data	Is this sample present in the metabolomics datasets?
Metagenomics_Data	Is this sample present in the metagenomic sequencing dataset?
ATTRIBUTE_SampleType	Sample type – host species
ATTRIBUTE_SampleTypeSub1	Sample type – host tissue
UBERONBodyPartName	Body part that was sampled
NCBITaxonomy	NCBI taxonomy of the host species
Country	Country where the sample was taken
HumanPopulationDensity	Human population density in the recruitment area
SubjectIdentifierAsRecorded	Study participant's identifier from in the original study cohorts. Those identifiers prefixed 'N' are from the orinigal Normal Scalp cohort, those without prefix are from the original Oily Scalp cohort.
ATTRIBUTE_Study_Group	Study participant's final group assignment
ATTRIBUTE_BiologicalSex	Study participant's biological sex
ATTRIBUTE_Ethnic_Group	Study participant's ethnicity
HealthStatus	Study participant's health status
AgeInYears	Study participant's age in years
Sebumeter_Score	Study participant's scalp oiliness measured by Sebumeter
Skicon_Score	Study participant's scalp moisture measured by Skicon
