## Supplementary material for "Functional metabolomics of the human scalp: A metabolic niche for *Staphylococcus epidermidis*": STORMS Checklist

### Sheet: Checklist
Version:	1.03
Number	Item	Recommendation	Item Source	Additional Guidance	Yes/No/NA	Comments or location in manuscript
Abstract
1	Structured or Unstructured Abstract	Abstract should include information on background, methods, results, and conclusions in structured or unstructured format.	STORMS		Yes
1.1	Study Design	State study design in abstract.	STORMS	See 3.0 for additional information on study design.	Yes
1.2	Sequencing methods	State the strategy used for metagenomic classification.	STORMS	For example, targeted 16S by qPCR or sequencing, shotgun metagenomics, metatranscriptomics, etc.	Yes
1.3	Specimens	Describe body site(s) studied.	STORMS		Yes
Introduction
2	Background and Rationale	Summarize the underlying background, scientific evidence, or theory driving the current hypothesis as well as the study objectives.	STORMS		Yes
2.1	Hypotheses	State the pre-specified hypothesis. If the study is exploratory, state any pre-specified study objectives.	STORMS		Yes
Methods
3	Study Design	Describe the study design.	STORMS	Observational (Case-Control, Cohort, Cross-sectional survey, etc.) or Experimental (Randomized controlled trial, Non-randomized controlled trial, etc.). For a brief description of common study designs see: DOI: 10.11613/BM.2014.022 If applicable, describe any blinding (e.g. single or double-blinding) used in the course of the study.	Yes	Abstract, Results and Discussion, Methods section
3.1	Participants	State what the population of interest is, and the method by which participants are sampled from that population. Include relevant information on physiological state of the subjects or stage in the life history of disease under study when participants were sampled.	STORMS	Examples of the population of interest could be: adults with no chronic health conditions, adults with type II diabetes, newborns, etc. This is the total population to whom the study is hoped to be generalizable to. The sampling method describes how potential participants were selected from that population. If the participants are from a substudy of a larger study, provide a brief description of …	Yes	Methods section
3.2	Geographic location	State the geographic region(s) where participants were sampled from.	MIxS: geographic location (country and/or sea,region)	Geographic coordinates can be reported to prevent potential ambiguities if necessary.	Yes	Methods section
3.3	Relevant Dates	State the start and end dates for recruitment, follow-up, and data collection.	STORMS	Recruitment is the period in which participants are recruited for the study. In longitudinal studies, follow-up is the date range in which participants are asked to complete a specific assessment. Finally, data collection is the total period in which data is being collected from participants including during initial recruitment through all follow-ups.	Yes	Methods section
3.4	Eligibility criteria	List any criteria for inclusion and exclusion of recruited participants.	Modified STROBE	Among potential recruited participants, how were some chosen and others not? This could include criteria such as sex, diet, age, health status, or BMI. If there is a primary and validation sample, describe inclusion/exclusion criteria for each.	Yes	Methods section
3.5	Antibiotics Usage	List what is known about antibiotics usage before or during sample collection.	STORMS	If participants were excluded due to current or recent antibiotics usage, state this here. Other factors (e.g. proton pump inhibitors, probiotics, etc.) that may influence the microbiome should also be described as well.	No
3.6	Analytic sample size	Explain how the final analytic sample size was calculated, including the number of cases and controls if relevant, and reasons for dropout at each stage of the study. This should include the number of individuals in whom microbiome sequencing was attempted and the number in whom microbiome sequencing was successful.	STORMS	Consider use of a flow diagram (see template at https://stormsmicrobiome.org/figures). Also state sample size in abstract. If power analysis was used to calculate sample size, describe those calculations.	Yes
3.7	Longitudinal Studies	For longitudinal studies, state how many follow-ups were conducted, describe sample size at follow-up by group or condition, and discuss any loss to follow-up.	STORMS	If there is loss to follow-up, discuss the likelihood that drop-out is associated with exposures, treatments, or outcomes of interest.	NA
3.8	Matching	For matched studies, give matching criteria.	Modified STROBE	"Matched" refers to matching between comparable study participants as cases and controls or exposed / unexposed. Indicate whether participants were individual or frequency matched and in what ratio were they matched (e.g. 1 case to 1 control).	NA
3.9	Ethics	State the name of the institutional review board that approved the study and protocols, protocol number and date of approval, and procedures for obtaining informed consent from participants.	STORMS		Yes	Ethics statement
4	Laboratory methods	State the laboratory/center where laboratory work was done.	STORMS	Provide a reference to complete lab protocols if previously published elsewhere such as on protocols.io. Note any modifications of lab protocols and the reason for protocol modifications.	Yes	Methods section
4.1	Specimen collection	State the body site(s) sampled from and how specimens were collected.	MIxS: sample collection device or method; host body site	Use terms from the Uber-anatomy Ontology (https://www.ebi.ac.uk/ols/ontologies/uberon) to describe body sites in a standardized format.	Yes	Methods section
4.2	Shipping	Describe how samples were stored and shipped to the laboratory.	STORMS	Include length of time from collection to receipt by the lab and if temperature control was used during shipping.	No
4.3	Storage	Describe how the laboratory stored samples, including time between collection and storage and any preservation buffers or refrigeration used.	STORMS	State where each procedure or lot of samples was done if not all in the same place. Include reagent/lot/catalogue #s for storage buffers.	No
4.4	DNA extraction	Provide DNA extraction method, including kit and version if relevant.	MIxS: nucleic acid extraction	If any DNA quantification methods were used prior to DNA amplification or at the pooling step of library preparation, state so here.	Yes	Methods section
4.5	Human DNA sequence depletion or microbial DNA enrichment	Describe whether human DNA sequence depletion or enrichment of microbial or viral DNA was performed.	STORMS		Yes	Computational filtering of human reads; Methods section
4.6	Primer selection	Provide primer selection and DNA amplification methods as well as variable region sequenced (if applicable).	MIxS: pcr primers		Yes	Methods section
4.7	Positive Controls	Describe any positive controls (mock communities) if used.	STORMS	If used, should be deposited under guidance provided in the 8.X items.	NA
4.8	Negative Controls	Describe any negative controls if used.	STORMS	If used, should be deposited under guidance provided in the 8.X items.	NA
4.9	Contaminant mitigation and identification	Provide any laboratory or computational methods used to control for or identify microbiome contamination from the environment, reagents, or laboratory.	STORMS	Includes filtering of reagents and other steps to minimize contamination. It is relevant to state whether the specimens of interest have low microbial load, which makes contamination especially relevant.	NA
4.1	Replication	Describe any biological or technical replicates included in the sequencing, including which steps were replicated between them.	STORMS	Replication may be biological (redundant biological specimens) or technical (aliquots taken at different stages of analysis) and used in extraction, sequencing, preprocessing, and/or data analysis.	NA
4.11	Sequencing strategy	Major divisions of strategy, such as shotgun or amplicon sequencing.	MIxS: sequencing method	For amplicon sequencing (for example, 16S variable region), state the region selected. State the model of sequencer used.	Yes	Abstract, Introduction, Results and Diskussion, Methods
4.12	Sequencing methods	State whether experimental quantification was used (QMP/cell count based, spike-in based) or whether relative abundance methods were applied.	STORMS	These include read length, sequencing depth per sample (average and minimum), whether reads are paired, and other parameters.	Yes	Methods section
4.13	Batch effects	Detail any blocking or randomization used in study design to avoid confounding of batches with exposures or outcomes. Discuss any likely sources of batch effects, if known.	STORMS	Sources of batch effects include sample collection, storage, library preparation, and sequencing and are commonly unavoidable in all but the smallest of studies.	Yes	Randomization for LC-MS/MS data acquisition (metabolomics); Methods section
4.14	Metatranscriptomics	Detail whether any mRNA enrichment was performed and whether/how retrotranscription was performed prior to sequencing. Provide size range of isolated transcripts. Describe whether the sequencing library was stranded or not. Provide details on sequencing methods and platforms.	STORMS	Provide details on any internal standards which may have been used as well as parameters and versions of any software or databases used.	NA
4.15	Metaproteomics	Detail which protease was used for digestion. Provide details on proteomic methods and platforms (e.g. LC-MS/MS, instrument type, column type, mass range, resolution, scan speed, maximum injection time, isolation window, normalised collision energy, and resolution).	STORMS	Provide details on any internal standards which may have been used as well as parameters and versions of any software or databases used.	NA
4.16	Metabolomics	Specify the analytic method used (such as nuclear magnetic resonance spectroscopy or mass spectrometry). For mass spectrometry, detail which fractions were obtained (polar and/or non polar) and how these were analyzed. Provide details on metabolomics methods and platforms (e.g. derivatization, instrument type, injection type, column type and instrument settings).	STORMS	Provide details on any internal standards which may have been used as well as parameters and versions of any software or databases used.	Yes	Abstract, Introduction, Results and Diskussion, Methods
5	Data sources/ measurement	For each non-microbiome variable, including the health condition, intervention, or other variable of interest, state how it was defined, how it was measured or collected, and any transformations applied to the variable prior to analysis.	MIxS: host disease status	State any sources of potential bias in measurements, for example multiple interviewers or measurement instruments, and whether these potential biases were assessed or accounted for in study design. Use terms from a standardized ontology such as the Experimental Factor Ontology (https://www.ebi.ac.uk/efo/) to describe variables of interest in a standardized format.	Yes	Confounding variables used in the statistical analysis are listed in the Methods sections
6	Research design for causal inference	Discuss any potential for confounding by variables that may influence both the outcome and exposure of interest. State any variables controlled for and the rationale for controlling for them.	STORMS	For causal inference, this item refers to describing the assumptions that would be required to draw causal inferences from observational data. See Vujkovic-Cvijin, I., Sklar, J., Jiang, L. et al. Host variables confound gut microbiota studies of human disease. Nature 587, 448–454 (2020). https://doi.org/10.1038/s41586-020-2881-9 for more details on confounding in observational microbiome studies.…	NA
6.1	Selection bias	Discuss potential for selection or survival bias.	STORMS	Selection bias can occur when some members of the target study population are more likely to be included in the study/final analytic sample than others. Some examples include survival bias (where part of the target study population is more likely to die before they can be studied), convenience sampling (where members of the target study population are not selected at random), and loss to follow-u…	NA
7	Bioinformatic and Statistical Methods	Describe any transformations to quantitative variables used in analyses (e.g. use of percentages instead of counts, normalization, rarefaction, categorization).	STORMS	If a variable is analyzed using different transformations, state rationale for the transformation and for each analyses which version of the variable is used. In case of any complex or multistep transformations, give enumerated instructions for reproducing those transformations.	Yes	Log-transformation of metabolite data, Methods section
7.1	Quality Control	Describe any methods to identify or filter low quality reads or samples.	MIxS: sequence quality check	If samples were excluded based on quality or read depth, list the criteria used, the number of samples excluded, and the final sample size after quality control.	Yes	Methods section
7.2	Sequence analysis	Describe any taxonomic, functional profiling, or other sequence analysis performed.	MIxS: feature prediction; similarity search method		Yes	Taxons assigned using MetaPhlAn2, Methods section
7.3	Statistical methods	Describe all statistical methods.	Modified STROBE	Describe any statistical tests used, exploratory data analysis performed, dimension reduction methods/unsupervised analysis, alpha/beta metrics, and/or methods for adjusting for measurement bias. If multiple statistical methods are possible, discuss why the methods used were selected. If a multiple hypothesis testing correction method was used, describe the type of correction used. State which ta…	Yes	Methods section, original code on GitHub
7.4	Longitudinal analysis	If the study is longitudinal, include a section that explicitly states what analysis methods were used (if any) to account for grouping of measurements by individual or patterns over time.	STORMS		NA
7.5	Subgroup analysis	Describe any methods used to examine subgroups and interactions.	STROBE		NA
7.6	Missing data	Explain how missing data were addressed.	STROBE	"Missing data" refers to participant measurements such as covariates, exposures, outcomes, or time points that should have been collected but were not, not to zeros in taxonomic abundance tables or data points not applicable to that observation.	Yes
7.7	Sensitivity analyses	Describe any sensitivity analyses.	STROBE		NA
7.8	Findings	State criteria used to select findings for reporting.	STORMS	For example, false discovery rate with total number of tests, effect size threshold, significance threshold, microbes of interest.	Yes	Results and Discussion, legend to Figure 3, Methods section
7.9	Software	Cite all software (including read mapping software) and databases (including any used for taxonomic reference or annotating amplicons, if applicable) used. Include version numbers.	Modified STREGA	Installed packages, add-ons or libraries should be stated and cited in addition to the software used. All parameters employed that differ from the default of that software/version should be provided. This is in addition to, not a replacement for, publishing of code as outlined in the section Reproducible Research.	Yes	Methods section
8	Reproducible research	Make a statement about whether and how others can reproduce the reported analysis.	STORMS	Any protected information that has been excluded or provided under controlled access should be listed along with any relevant data access procedures. "On request from authors" is not sufficiently detailed; formal data access procedures and conditions should be defined. If data are unavailable, state so clearly. Consider using a specialized rubric for reproducible research (such as: https://mbio.a…	Yes	Results and Discussion, Methods section
8.1	Raw data access	State where raw data may be accessed including demultiplexing information.	STORMS	Robust, long-term databases such as those hosted by NCBI and EBI are preferred. If using a private repository, provide rationale.	Yes	Results and Discussion, Methods section
8.2	Processed data access	State where processed data may be accessed.	STORMS	Unfiltered data should be provided. Robust, long-term databases such as those hosted by NCBI and EBI-EMBL are preferred. Repositories like zenodo (https://zenodo.org/) or publisso (https://www.publisso.de/en/working-for-you/doi-service/) can be used to provide a DOI and long-term storage for processed datasets, even those which cannot be published openly.	Yes	GitHub
8.3	Participant data access	State where individual participant data such as demographics and other covariates may be accessed, and how they can be matched to the microbiome data.	STORMS	If re-categorized, transformed, or otherwise derived variables were used in the analysis, these variables or code for deriving them should be provided. Examples of how participant data can be matched to microbiome data are: using the same set of anonymized identifiers, or using different anonymized identifiers but providing a map. Provided data should be sufficient to independently replicate the …	Yes	Supplemental Information
8.4	Source code access	State where code may be accessed.	STORMS	If a standard or formalized workflow was employed, reference it here.	Yes	GitHub
8.5	Full results	Provide full results of all analyses, in computer-readable format, in supplementary materials.	STORMS	For example, any fold-changes, p-values, or FDR values calculated, provided as a spreadsheet. Use a machine-readable, plain-text format such as csv or tsv.	Yes	GitHub
Results
9	Descriptive data	Give characteristics of study participants (e.g. dietary, demographic, clinical, social) and information on exposures and potential confounders.	STROBE	Typically reported in a table included in the paper or as a supplementary table. Indicate number of participants with missing data for each variable of interest. This includes environmental and lifestyle factors that may affect the relationship between the microbiome and the condition of interest. Participant diet and medication use should be summarized, if known. At minimum, age and sex of all p…	Yes	Supplemental Information
10	Microbiome data	Report descriptive findings for microbiome analyses with all applicable outcomes and covariates.	STORMS	This includes measures of diversity as well as relative abundances. These descriptive findings should be reported both for the sample overall and for individual groups.	Yes	Aggregated relative abundances shown in Figure 4A; relative abundances at full taxon resolution in the Supplemental Information
10.1	Taxonomy	Identify taxonomy using standardized taxon classifications that are sufficient to uniquely identify taxa.	STORMS	If not using full taxonomic hierarchy, make sure it is clear whether names stated are species, genera, family, etc. Italicize genus/species pairs. Consult journal guidelines or standardized references on taxonomic nomenclature. For instance, https://wwwnc.cdc.gov/eid/page/scientific-nomenclature	Yes	Full taxonomic hierarchy in Supplemental Information
10.2	Differential abundance	Report results of differential abundance analysis by the variable of interest and (if applicable) by time, clearly indicating the direction of change and total number of taxa tested.	STORMS	If there are more than two groups, include omnibus (multigroup) test results if applicable to the research question. If applicable, reported effect sizes should include a measure of uncertainty such as the confidence interval.	NA
10.3	Other data types	Report other data analyzed--e.g. metabolic function, functional potential, MAG assembly, and RNAseq.	STORMS		NA
10.4	Other statistical analysis	Report any statistical data analysis not covered above.	STORMS	This could include subgroup analysis, sensitivity analyses, and cluster analysis. Visualizations should be easily interpretable and colorblind-friendly. The caption and/or main text should provide a detailed description of visualizations for visually-impaired readers.	Yes	Results and Discussion, Methods section
Discussion
11	Key results	Summarise key results with reference to study objectives	STROBE		Yes
12	Interpretation	Give a cautious overall interpretation of results considering objectives, limitations, multiplicity of analyses, results from similar studies, and other relevant evidence.	STROBE	Define or clarify any subjective terms such as "dominant," "dysbiosis," and similar words used in interpretation of results. When interpreting the findings, consider how the interpretation of the findings may be summarized or quoted for the general public such as in press releases or news articles. If causal language is used in the interpretation (such as "alters," "affects," "results in," "cause…	Yes
13	Limitations	Discuss limitations of the study, taking into account sources of potential bias or imprecision.	STROBE	Also consider limitations resulting from the methods (especially novel methods), the study design, and the sample size.	Yes
13.1	Bias	Discuss any potential for bias to influence study findings.	STORMS	May include sampling method, representativeness of study participants, or potential confounding.	Yes
13.2	Generalizability	Discuss the generalisability (external validity) of the study results	STROBE	To what populations or other settings do you expect the conclusions to generalize?	Yes
14	Ongoing/future work	Describe potential future research or ongoing research based on the study's findings.	STORMS		Yes
Other information
15	Funding	Give the source of funding and the role of the funders for the present study and, if applicable, for the original study on which the present article is based	STROBE		Yes
15.1	Acknowledgements	Include acknowledgements of those who contributed to the research but did not meet critera for authorship.	STORMS	For general guidelines on authorship, see http://www.icmje.org and https://www.elsevier.com/authors/journal-authors/policies-and-ethics/credit-author-statement	Yes
15.2	Conflicts of Interest	Include a conflicts of interest statement.	STORMS		Yes
16	Supplements	Indicate where supplements may be accessed and what materials they contain.	STORMS		Yes
17	Supplementary data	Provide supplementary data files of results with for all taxa and all outcome variables analyzed. Indicate the taxonomic level of all taxa.	STORMS	Depending on the analysis performed, examples of the supplemental results included could be mean relative abundance, differential abundance, raw p-value, multiple hypothesis testing-adjusted p-values, and standard error. All discussed taxa should include the taxonomic level (e.g. class, order, genus).	Yes

### Sheet: Consortium Members
First Name	Last Name	email	affiliation	Consortium
Wenjun	Bao	Wenjun.Bao@jmp.com	JMP Life Sciences, SAS Institute, USA	MAQC
Aedin	Culhane	aedin@jimmy.harvard.edu	Dept of Data Sciences, Dana-Farber Cancer Institute, USA	MAQC
Viswanath	Devanarayan	devan.home@gmail.com	GlaxoSmithKline	MAQC
Joaquin	Dopazo	joaquin.dopazo@juntadeandalucia.es	Clinical Bioinformatics Area, Hospital Virgen del Rocio, Sevilla, Spain	MAQC
Xiaohui	Fan	fanxh@zju.edu.cn	College of Pharmaceutical Sciences, Zhejiang University, China	MAQC
Matthias	Fischer	matthias.fischer@uk-koeln.de	Children Oncology and Haematology, Children Clinic, Cologne University, Germany	MAQC
Cesare	Furlanello	cesare.furlanello@hk3lab.ai	HK3 Lab, Rovereto (TN), Italy	MAQC
Benjamin	Haibe-Kains	benjamin.haibe.kains@utoronto.ca	Princess Margaret Cancer Centre, Toronto, Canada	MAQC
Wendell	Jones	Wendell.Jones@q2labsolutions.com	Q2 Solutions-EA Genomics, USA	MAQC
Rebecca	Kusko	bkusko@immuneering.com	Immuneering Corporation, USA	MAQC
Christopher	Mason	chm2042@med.cornell.edu	Weill Cornell Medicine, New York, USA	MAQC
Timothy	Mercer	t.mercer@garvan.org.au	Garvan Institute of Medical Research, University of New South Wales, Australia	MAQC
Susanna-Assunta	Sansone	susanna-assunta.sansone@oerc.ox.ac.uk	Oxford e-Research Centre, Department of Engineering Science, University of Oxford, UK	MAQC
Andreas	Scherer	andreas.scherer@helsinki.fi	Institute for Molecular Medicine Finland, University of Helsinki, Finlan	MAQC
Leming	Shi	lemingshi@fudan.edu.cn	Fudan University, Shanghai, China	MAQC
Shraddha	Thakkar	shraddha.thakkar@fda.hhs.gov	Office of Computational Science, OTS, CDER, USA	MAQC
Weida	Tong	weida.tong@fda.hhs.gov	Division of Bioinformatics and Biostatistics, NCTR/FDA, USA	MAQC
Russ	Wolfinger	Russ.Wolfinger@jmp.com	Scientific Discovery and Genomics, SAS Institute, USA	MAQC
Rob	Finn	rdf@ebi.ac.uk	European Molecular Biology Laboratory, European Bioinformatics Institute (EMBL-EBI), Wellcome Genome Campus, Hinxton, Cambridge CB10 1SD, UK	Genomics Standards Consortium
Christopher	Hunter	only1chunts@gmail.com	GigaScience Database, BGI-Hong Kong	Genomics Standards Consortium
Lynn	Schriml	lschriml@som.umaryland.edu	University of Maryland School of Medicine, Institute for Genome Sciences, Baltimore, MD, USA	Genomics Standards Consortium
Ramona	Walls	rlwalls2008@gmail.com		Genomics Standards Consortium
David	MacIntyre	d.macintyre@imperial.ac.uk	Faculty of Medicine, Department of Metabolism, Digestion and Reproduction, Imperial College London	STORMS
Manimozhiyan	Arumugam	arumugam@sund.ku.dk	Novo Nordisk Foundation Center for Basic Metabolic Research Blegdamsvej 3B, Mærsk Tårnet, 8. s, 2200 København N., Maersk Tower ORCID: 0000-0002-0886-9101	STORMS
Rimsha	Azhar	remmartin92@gmail.com	CUNY Graduate School of Public Health and Health Policy, Institute for Implementation Science in Public Health, New York City USA	STORMS
Francesco	Beghini	francesco.beghini@unitn.it	University of Trento, Center for Integrative Biology, Trento IT	STORMS
Kirk	Bergstrom	Kirk.bergstrom@ubc.ca	Division of Gastroenterology, University of British Columbia and BC Children's Hospital, Vancouver, BC V6T 1Z4, Canada	STORMS
Ami	Bhatt	asbhatt@stanford.edu	Departments of Medicine (Hematology & BMT) and Genetics | Stanford University	STORMS
Jordan	Bisanz	Jordan.Bisanz@ucsf.edu	Department of Microbiology and Immunology, University of California, San Francisco, San Francisco, CA, USA	STORMS
Jonathan	Braun	Jonathan.Braun2@cshs.org	Division of Gastroenterology and Hepatology, Department of Medicine, Cedars-Sinai Medical Center, Los Angeles, CA, USA	STORMS
Hector	Bravo	hcorrada@gmail.com	Department of Computer Science, University of Maryland, College Park, College Park, Maryland, 20742, USA	STORMS
Gregory	Buck	gregory.buck@vcuhealth.org	Department of Microbiology and Immunology, School of Medicine, Virginia Commonwealth University, Richmond, VA, USA	STORMS
David	Casero	David.casero@cshs.org	Inflammatory Bowel and Immunobiology Research Institute, Cedars Sinai Medical Center, Los Angeles, CA, USA	STORMS
Gerard	Clarke	G.Clarke@ucc.ie	Department of Psychiatry and Neurobehavioural Science, and APC Microbiome Ireland, University College Cork, Cork, Ireland	STORMS
Maria Carmen	Collado	mcolam@iata.csic.es	Institute of Agrochemistry and Food Technology-National Research Council (IATA-CSIC), Valencia, Spain	STORMS
Paul	Cotter	Paul.Cotter@teagasc.ie	Teagasc Food Research Centre, Moorepark, Cork, APC Microbiome Ireland and VistaMilk, Ireland	STORMS
John F.	Cryan	j.cryan@ucc.ie	Department of Anatomy and Neuroscience and APC Microbiome Ireland, University College Cork, Cork, Ireland	STORMS
Ryan	Demmer	demm0009@umn.edu	School of Public Health, University of Minnesota, Minneapolis, MN, USA	STORMS
Suzanne	Devkota	Suzanne.devkota@cshs.org	F. Widjaja Foundation Inflammatory Bowel and Immunobiology Research Institute, Cedars-Sinai Medical Center, Los Angeles, CA, USA	STORMS
Jennifer	Dowd	jennifer.dowd@sociology.ox.ac.uk	University of Oxford, Department of Sociology, Leverhulme Centre for Demographic Science, Oxford UK	STORMS
Kelly	Eckenrode	Kelly.Eckenrode@sph.cuny.edu	CUNY Graduate School of Public Health and Health Policy, Institute for Implementation Science in Public Health, New York City USA	STORMS
Eran	Elinav	Eran.Elinav@weizmann.ac.il	Immunology Department, Weizmann Institute of Science, Rehovot, Israel	STORMS
Shaimaa	Elsafoury	shaimaa.elsafoury76@sphmail.cuny.edu	CUNY Graduate School of Public Health and Health Policy, Institute for Implementation Science in Public Health, New York City USA	STORMS
Jennifer	Fettweis	fettweisjm@vcu.edu	Department of Microbiology and Immunology, School of Medicine, Virginia Commonwealth University, Richmond, VA, USA	STORMS
Anthony	Fodor	afodor@uncc.edu	Department of Bioinformatics and Genomics, University of North Carolina at Charlotte, Charlotte, North Carolina, USA.	STORMS
Sofia	Forslund	Sofia.Forslund@mdc-berlin.de	Experimental and Clinical Research Center, Max-Delbrück-Center for Molecular Medicine and Charité University Hospital, Berlin, Germany	STORMS
Andre	Franke	a.franke@mucosa.de	Institute of Clinical Molecular Biology, Kiel University, Kiel, Germany.	STORMS
Ludwig	Geistlinger	ludwig.geistlinger@gmail.com	CUNY Graduate School of Public Health and Health Policy, Institute for Implementation Science in Public Health, New York City USA	STORMS
Jack	Gilbert	gilbertjack@gmail.com	Department of Pediatrics and Scripps Institution of Oceanography, University of California, San Diego, La Jolla, CA, USA	STORMS
Elizabeth	Grice	egrice@pennmedicine.upenn.edu	Department of Dermatology, University of Pennsylvania, Perelman School of Medicine, Philadelphia, PA, USA	STORMS
Scott	Handley	shandley@wustl.edu	Department of Pathology and Immunology, Washington University School of Medicine, St. Louis, MO 63110, USA	STORMS
Susan	Holmes	susan@stat.stanford.edu	Department of Statistics, Stanford University, Stanford, California, USA	STORMS
Curtis	Huttenhower	chuttenh@hsph.harvard.edu	Harvard TH Chan School of Public Health, Boston, MA, USA	STORMS
Jonathan	Jacobs	jjacobs@mednet.ucla.edu	Division of Digestive Diseases, David Geffen School of Medicine at UCLA	STORMS
Heidi E.	Jones	heidi.jones@sph.cuny.edu	CUNY Graduate School of Public Health and Health Policy, Institute for Implementation Science in Public Health, New York, NY, USA	STORMS
Lisa	Karstens	karstens@ohsu.edu	Oregon Health Sciences University	STORMS
Lora	Kasselman	lkasselman@gmail.com	CUNY Graduate School of Public Health and Health Policy, Institute for Implementation Science in Public Health, New York City USA	STORMS
Omry	Koren	korenomry@gmail.com	Azrieli Faculty of Medicine, Bar Ilan University, Safed, Israel	STORMS
Douglas	Kwon	dkwon@mgh.harvard.edu	Division of Infectious Diseases, Massachusetts General Hospital, Boston, MA, USA	STORMS
Morgan	Langille	morgan.langille@dal.ca	Department of Pharmacology, Dalhousie University, Halifax, B3H 4R2, Nova Scotia, Canada	STORMS
Brianna	Lindsay	Brianna.lindsay@ihv.umaryland.edu	University of Maryland School of Medicine, Institute of Human Virology, Baltimore, MD, USA	STORMS
Amy	Loughman	amy.loughman@deakin.edu.au	Food & Mood Centre, The Institute for Mental and Physical Health and Clinical Translation (IMPACT), Deakin University, Victoria, Australia.	STORMS
Francine Z.	Marques	francine.marques@monash.edu	Hypertension Research Laboratory, School of Biological Sciences, Faculty of Science, Monash University, Melbourne, Australia	STORMS
Dermot	McGovern	Dermot.McGovern@cshs.org	F. Widjaja Foundation Inflammatory Bowel and Immunobiology Research Institute, Cedars-Sinai Medical Center, Los Angeles, CA, USA	STORMS
Shannon	McWeeney	McWeeney@ohsu.edu	OHSU Knight Cancer Institute	STORMS
Chloe	Mirzayi	cmirzayi@gmail.com	CUNY Graduate School of Public Health and Health Policy, Institute for Implementation Science in Public Health, New York City USA	STORMS
Noel	Mueller	noeltmueller@jhu.edu	Department of Epidemiology, Johns Hopkins Bloomberg School of Public Health	STORMS
Luigi	Nezi	Luigi.Nezi@ieo.it	Department of Experimental Oncology, IEO European Institute of Oncology IRCCS, 20139 Milan, Italy	STORMS
Matthew	Olm	mattolm@stanford.edu	Innovative Genomics Institute, University of California Berkeley, Berkeley, CA, USA	STORMS
Noah	Palm	noah.palm@yale.edu	Department of Immunobiology, Yale University School of Medicine, New Haven, Connecticut 06520, United States	STORMS
Edoardo	Pasolli	edoardo.pasolli@unina.it	CIBIO Department, University of Trento, 38123 Trento, Italy	STORMS
Jeroen	Raes	jeroen.raes@kuleuven.vib.be	Department of Microbiology and Immunology, Rega institute, KU Leuven VIB Center for Microbiology KU Leuven - Campus Gasthuisberg Herestraat 49 - box 1028 3000 Leuven	STORMS
Matthew R.	Redinbo	redinbo@unc.edu	Department of Chemistry, University of North Carolina Chapel Hill, USA	STORMS
Audrey	Renson	arenson@live.unc.edu	University of North Carolina, Chapel Hill USA	STORMS
Juan S. Escobar	Restrepo	jsescobar@serviciosnutresa.com	Vidarium--Nutrition, Health and Wellness Research Center, Grupo Empresarial Nutresa, Medellin, Colombia	STORMS
Patrick D	Schloss	pschloss@umich.edu	University of Michigan, Department of Microbiology & Immunology, Ann Arbor, MI, USA	STORMS
Eran	Segal	Eran.Segal@weizmann.ac.il	Department of Molecular Cell Biology, Weizmann Institute of Science, Rehovot, Israel	STORMS
Nicola	Segata	nicola.segata@unitn.it	University of Trento, Center for Integrative Biology, Trento IT	STORMS
Michelle	Shardell	MShardell@som.umaryland.edu	University of Maryland School of Medicine, Institute for Genome Sciences, Baltimore, MD, USA	STORMS
Thomas	Sharpton	thomas.sharpton@gmail.com	Department of Microbiology Department of Statistics Oregon State University Corvallis, OR 97331, USA	STORMS
Ekaterina	Smirnova	Ekaterina.Smirnova@vcuhealth.org	Department of Biostatistics, Virginia Commonwealth University	STORMS
Harry	Sokol	harry.sokol@gmail.com	Sorbonne Université, INSERM, Centre de Recherche Saint-Antoine, CRSA, AP-HP, Saint Antoine Hospital, Gastroenterology Department, 75012 Paris, France	STORMS
Justin L.	Sonnenburg	jsonnenburg@stanford.edu	Department of Microbiology and Immunology, Stanford University School of Medicine, Stanford, CA, USA	STORMS
Sujatha	Srinivasan	ssriniva@fredhutch.org	Vaccine and Infectious Disease Division, Fred Hutchinson Cancer Research Center, Seattle, WA, USA	STORMS
Peter	Turnbaugh	Peter.Turnbaugh@ucsf.edu	Department of Microbiology and Immunology, University of California, San Francisco, San Francisco, CA, USA	STORMS
Vaibhav	Upadhyay	Vaibhav.Upadhyay@ucsf.edu	University of California, San Francisco	STORMS
Janneke	van de Wijgert	j.vandewijgert@liverpool.ac.uk	University of Liverpool, Institute of Infection and Global Health, Liverpool UK	STORMS
Levi	Waldron	levi.waldron@sph.cuny.edu	CUNY Graduate School of Public Health and Health Policy, Institute for Implementation Science in Public Health, New York City USA	STORMS
Paul	Wilmes	paul.wilmes@uni.lu	Luxembourg Centre for Systems Biomedicine, University of Luxembourg, Esch-sur-Alzette, Luxembourg Department of Life Sciences and Medicine, Faculty of Science, Technology and Medicine, University of Luxembourg, Esch-sur-Alzette, Luxembourg	STORMS
Georg	Zeller	zeller@embl.de	European Molecular Biology Laboratory, Structural and Computational Biology Unit, Heidelberg, 69117, Germany	STORMS
Mingyu	Zhang	mzhang69@jhu.edu	Department of Epidemiology, Johns Hopkins Bloomberg School of Public Health	STORMS
Ni	Zhao	nzhao10@jhu.edu	Department of Biostatistics, Johns Hopkins Bloomberg School of Public Health	STORMS
Liping	Zhao	lpzhao3517@gmail.com	Department of Biochemistry and Microbiology School of Environmental and Biological Sciences Rutgers University Lipman Hall - Room 326, 76 Lipman Drive New Brunswick, NJ 08901-8525	STORMS
Fatima	Zohra	ftzohra22@gmail.com	CUNY Graduate School of Public Health and Health Policy, Institute for Implementation Science in Public Health, New York City USA	STORMS
Rob	Knight	robknight@ucsd.edu	Center for Microbiome Innovation, University of California San Diego, La Jolla, CA, USA	STORMS
Frederic	Bushman	bushman@pennmedicine.upenn.edu	University of Pennsylvania, Philadelphia, PA, USA	STORMS
Pamela	Herd	ph627@georgetown.edu	McCourt School of Public Policy, Georgetown University, Washington, DC 20057, USA	STORMS
Dan	Knights	dknights@umn.edu	Department of Computer Science and Engineering, University of Minnesota, Minneapolis, MN, USA	STORMS
Malte	Rühlemann	m.ruehlemann@ikmb.uni-kiel.de	Institute of Clinical Molecular Biology, Christian-Albrechts-University of Kiel, 24105 Kiel, Germany.	STORMS
Louise	Thingholm	l.thingholm@ikmb.uni-kiel.de	Institute of Clinical Molecular Biology, Christian-Albrechts-University of Kiel, 24105 Kiel, Germany	STORMS
R. Balfour	Sartor	ryan_balfour_sartor@med.unc.edu	Center for Gastrointestinal Biology and Disease, Division of Gastroenterology and Hepatology, Department of Medicine, University of North Carolina, Chapel Hill, NC	STORMS
Alice C.	McHardy	alice.mchardy@helmholtz-hzi.de	Department of Computational Biology of Infection Research, Helmholtz Centre for Infection Research, 38124 Brunswick, Germany	CAMI, NFDI4Microbiota
